# Fezf2 and Aire1 evolutionary trade-off in negative selection of T cells in the thymus

**DOI:** 10.1101/2022.02.01.478624

**Authors:** Michel-Edwar Mickael, Norwin Kubick, Agata Gurba, Pavel Klimovich, Irmina Bieńkowska, Tomasz Kocki, Mariusz Sacharczuk

## Abstract

In vertebrates, thymus expression of various body proteins to eliminate autoreactive T cells during the negative selection process is orchestrated by AIRE and FEZF2. T cells first appeared in vertebrates. However, the evolutionary history of these two genes in relation to T cells emergence is still not clear. Specifically, it is still not known, whether these two genes emerged concurrently to support the negative selection process. Furthermore, whether there is an evolutionary trade-off between these two genes is not known. Whether these two genes play a similar role in controlling auto-reactivity elimination in lampreys and invertebrates is also unknown. We used a plethora of phylogenetic analysis tools including; multiple sequence alignment, phylogenetic tree building, ancestral sequence reconstruction, functional specificity investigation, and positive selection analysis to address these questions. We found that these two genes represent two distinct pathways of negative selection with two unique origins. While AIRE emerged during the divergence of T cells in vertebrates, FEZF2 is far ancient with homologs in invertebrates including Cnidaria, Trichoplax. We found that FEZF2 structure is highly conserved between invertebrates and vertebrates. Moreover, the genes controlled by both families included a mixture of ancient and recently diverged genes. However, we found that AIRE contains an LXXLL motif for binding nuclear receptors. Conversely, FEZF2 possesses several motifs known to play a role in autophagy, such as DKFPHP, SYSELWKSSL, and SYSEL. However, both genes contain similar motifs such as MAPK regulating motifs. Interestingly, AIRE seems to be lacking in lampreys, in contrast to FEZF2. Taken together, our investigation hints that FEZF2 was initially employed to control a rudimentary auto-reactivity elimination process in invertebrates, then evolved to play a part in controlling a negative selection process in early vertebrates and higher vertebrates. The emergence of AIRE seems to be correlated with controlling the negative selection process in higher vertebrates. The results demonstrate a strong evolutionary trading-off process, where FEZF2 kept controlling certain biological processes whereas AIRE gained control of others. Several critical genes are controlled by both genes, to ensure an adequate negative selection process.
