## Supplementary file 1 for "Fezf2 and Aire1 evolutionary trade-off in negative selection of T cells in the thymus"

### Sheet: ADERA1_GO_FEZF2
GO term	Description	P-value	FDR q-value	Enrichment (N, B, n, b)	Genes
GO:0033344	cholesterol efflux	1.34e-06	0.0149	13.95 (3756,13,145,7)	[+] Show genes
GO:0034378	chylomicron assembly	1.41e-06	0.00782	17.27 (3756,9,145,6)	[+] Show genes
GO:0006721	terpenoid metabolic process	2.14e-06	0.00793	8.09 (3756,32,145,10)	[+] Show genes
GO:0034377	plasma lipoprotein particle assembly	2.64e-06	0.00732	12.95 (3756,14,145,7)	[+] Show genes
GO:0065005	protein-lipid complex assembly	2.64e-06	0.00586	12.95 (3756,14,145,7)	[+] Show genes
GO:0001523	retinoid metabolic process	3.04e-06	0.00564	8.97 (3756,26,145,9)	[+] Show genes
GO:0006641	triglyceride metabolic process	3.61e-06	0.00574	5.06 (3756,29,333,13)	[+] Show genes
GO:0055090	acylglycerol homeostasis	4.55e-06	0.00632	6.44 (3756,18,324,10)	[+] Show genes
GO:0070328	triglyceride homeostasis	4.55e-06	0.00562	6.44 (3756,18,324,10)	[+] Show genes
GO:0016101	diterpenoid metabolic process	6.55e-06	0.00728	8.33 (3756,28,145,9)	[+] Show genes
GO:0034371	chylomicron remodeling	7.14e-06	0.00722	18.50 (3756,7,145,5)	[+] Show genes
GO:0006720	isoprenoid metabolic process	7.35e-06	0.00681	7.20 (3756,36,145,10)	[+] Show genes
GO:0042157	lipoprotein metabolic process	7.39e-06	0.00632	13.83 (3756,10,163,6)	[+] Show genes
GO:0007186	G protein-coupled receptor signaling pathway	8.38e-06	0.00665	1.62 (3756,192,942,78)	[+] Show genes
GO:0055092	sterol homeostasis	1.7e-05	0.0126	7.52 (3756,31,145,9)	[+] Show genes
GO:0042632	cholesterol homeostasis	1.7e-05	0.0118	7.52 (3756,31,145,9)	[+] Show genes
GO:0051004	regulation of lipoprotein lipase activity	2.03e-05	0.0133	8.11 (3756,10,324,7)	[+] Show genes
GO:0051707	response to other organism	2.6e-05	0.0161	2.05 (3756,147,537,43)	[+] Show genes
GO:0006954	inflammatory response	2.71e-05	0.0159	1.76 (3756,132,923,57)	[+] Show genes
GO:0044281	small molecule metabolic process	2.87e-05	0.016	1.90 (3756,490,206,51)	[+] Show genes
GO:0019433	triglyceride catabolic process	3.27e-05	0.0173	5.97 (3756,17,333,9)	[+] Show genes
GO:0006952	defense response	3.65e-05	0.0184	1.72 (3756,272,523,65)	[+] Show genes
GO:0006953	acute-phase response	4.44e-05	0.0215	4.45 (3756,14,603,10)	[+] Show genes
GO:0034370	triglyceride-rich lipoprotein particle remodeling	5.51e-05	0.0255	14.39 (3756,9,145,5)	[+] Show genes
GO:0007218	neuropeptide signaling pathway	6.04e-05	0.0268	3.13 (3756,24,751,15)	[+] Show genes
GO:0006638	neutral lipid metabolic process	6.73e-05	0.0288	3.85 (3756,41,333,14)	[+] Show genes
GO:0006639	acylglycerol metabolic process	6.73e-05	0.0277	3.85 (3756,41,333,14)	[+] Show genes
GO:0009605	response to external stimulus	7.19e-05	0.0285	1.57 (3756,367,541,83)	[+] Show genes
GO:0009607	response to biotic stimulus	7.43e-05	0.0285	1.78 (3756,208,537,53)	[+] Show genes
GO:0006753	nucleoside phosphate metabolic process	7.49e-05	0.0277	1.83 (3756,143,719,50)	[+] Show genes
GO:0033700	phospholipid efflux	8.2e-05	0.0294	4.80 (3756,7,782,7)	[+] Show genes
GO:0009117	nucleotide metabolic process	8.54e-05	0.0297	1.71 (3756,140,895,57)	[+] Show genes
GO:0044283	small molecule biosynthetic process	8.67e-05	0.0292	2.59 (3756,164,230,26)	[+] Show genes
GO:0032501	multicellular organismal process	9.03e-05	0.0295	1.24 (3756,851,922,259)	[+] Show genes
GO:1990266	neutrophil migration	9.12e-05	0.029	11.31 (3756,24,83,6)	[+] Show genes
GO:0006776	vitamin A metabolic process	0.000103	0.0319	26.08 (3756,3,144,3)	[+] Show genes
GO:0043207	response to external biotic stimulus	0.000104	0.0312	1.78 (3756,204,537,52)	[+] Show genes
GO:0032372	negative regulation of sterol transport	0.000133	0.0389	37.56 (3756,5,60,3)	[+] Show genes
GO:0032375	negative regulation of cholesterol transport	0.000133	0.0379	37.56 (3756,5,60,3)	[+] Show genes
GO:0071825	protein-lipid complex subunit organization	0.000146	0.0405	7.88 (3756,23,145,7)	[+] Show genes
GO:0071827	plasma lipoprotein particle organization	0.000146	0.0395	7.88 (3756,23,145,7)	[+] Show genes
GO:0097530	granulocyte migration	0.000148	0.0391	10.44 (3756,26,83,6)	[+] Show genes
GO:0015918	sterol transport	0.000155	0.04	6.68 (3756,31,145,8)	[+] Show genes
GO:0044255	cellular lipid metabolic process	0.000164	0.0413	1.99 (3756,286,257,39)	[+] Show genes
GO:0003008	system process	0.000169	0.0418	1.37 (3756,364,973,129)	[+] Show genes
GO:0015939	pantothenate metabolic process	0.000183	0.0442	113.82 (3756,3,22,2)	[+] Show genes
GO:0030301	cholesterol transport	0.000198	0.0469	7.56 (3756,24,145,7)	[+] Show genes
GO:0009259	ribonucleotide metabolic process	0.000204	0.0472	1.95 (3756,99,719,37)	[+] Show genes
GO:0034367	protein-containing complex remodeling	0.000217	0.0491	9.14 (3756,17,145,6)	[+] Show genes
GO:0034368	protein-lipid complex remodeling	0.000217	0.0482	9.14 (3756,17,145,6)	[+] Show genes
GO:0034369	plasma lipoprotein particle remodeling	0.000217	0.0472	9.14 (3756,17,145,6)	[+] Show genes
GO:0019693	ribose phosphate metabolic process	0.000221	0.0472	1.93 (3756,103,719,38)	[+] Show genes
GO:0065008	regulation of biological quality	0.000234	0.0491	1.20 (3756,988,931,295)	[+] Show genes
GO:0046461	neutral lipid catabolic process	0.000265	0.0546	9.15 (3756,22,112,6)	[+] Show genes
GO:0046464	acylglycerol catabolic process	0.000265	0.0536	9.15 (3756,22,112,6)	[+] Show genes
GO:1904936	interneuron migration	0.000266	0.0528	3,756.00 (3756,1,1,1)	[+] Show genes
GO:0021843	substrate-independent telencephalic tangential interneuron migration	0.000266	0.0519	3,756.00 (3756,1,1,1)	[+] Show genes
GO:0021853	cerebral cortex GABAergic interneuron migration	0.000266	0.051	3,756.00 (3756,1,1,1)	[+] Show genes
GO:0021826	substrate-independent telencephalic tangential migration	0.000266	0.0502	3,756.00 (3756,1,1,1)	[+] Show genes
GO:0021830	interneuron migration from the subpallium to the cortex	0.000266	0.0493	3,756.00 (3756,1,1,1)	[+] Show genes
GO:0021797	forebrain anterior/posterior pattern specification	0.000266	0.0485	3,756.00 (3756,1,1,1)	[+] Show genes
GO:0015711	organic anion transport	0.000275	0.0494	1.61 (3756,141,991,60)	[+] Show genes
GO:0097529	myeloid leukocyte migration	0.000277	0.0489	7.73 (3756,41,83,7)	[+] Show genes
GO:0055088	lipid homeostasis	0.000288	0.05	3.28 (3756,53,324,15)	[+] Show genes
GO:0052652	cyclic purine nucleotide metabolic process	0.000307	0.0524	7.88 (3756,6,397,5)	[+] Show genes
GO:0009190	cyclic nucleotide biosynthetic process	0.000307	0.0516	7.88 (3756,6,397,5)	[+] Show genes
GO:0017144	drug metabolic process	0.000317	0.0525	2.51 (3756,175,205,24)	[+] Show genes
GO:0061365	positive regulation of triglyceride lipase activity	0.000346	0.0566	13.61 (3756,6,184,4)	[+] Show genes
GO:0051006	positive regulation of lipoprotein lipase activity	0.000346	0.0558	13.61 (3756,6,184,4)	[+] Show genes
GO:0015849	organic acid transport	0.000352	0.056	1.83 (3756,96,857,40)	[+] Show genes
GO:0046942	carboxylic acid transport	0.000352	0.0552	1.83 (3756,96,857,40)	[+] Show genes
GO:0010896	regulation of triglyceride catabolic process	0.000353	0.0545	14.80 (3756,7,145,4)	[+] Show genes
GO:0006820	anion transport	0.000364	0.0554	1.55 (3756,169,991,69)	[+] Show genes
GO:0046717	acid secretion	0.000375	0.0564	2.97 (3756,26,682,14)	[+] Show genes
GO:0043062	extracellular structure organization	0.000391	0.0579	2.97 (3756,144,158,18)	[+] Show genes
GO:0048878	chemical homeostasis	0.000417	0.061	1.55 (3756,304,575,72)	[+] Show genes
GO:0050892	intestinal absorption	0.000423	0.061	18.06 (3756,16,52,4)	[+] Show genes
GO:0006865	amino acid transport	0.000441	0.0628	2.43 (3756,44,702,20)	[+] Show genes
GO:0006959	humoral immune response	0.000479	0.0674	2.72 (3756,54,461,18)	[+] Show genes
GO:0002883	regulation of hypersensitivity	0.000489	0.0679	15.72 (3756,3,239,3)	[+] Show genes
GO:0009187	cyclic nucleotide metabolic process	0.00049	0.0672	6.31 (3756,9,397,6)	[+] Show genes
GO:0010916	negative regulation of very-low-density lipoprotein particle clearance	0.000502	0.0681	62.60 (3756,2,60,2)	[+] Show genes
GO:0010915	regulation of very-low-density lipoprotein particle clearance	0.000502	0.0672	62.60 (3756,2,60,2)	[+] Show genes
GO:0045923	positive regulation of fatty acid metabolic process	0.000504	0.0667	16.69 (3756,15,60,4)	[+] Show genes
GO:0015850	organic hydroxy compound transport	0.000509	0.0666	4.63 (3756,56,145,10)	[+] Show genes
GO:0002864	regulation of acute inflammatory response to antigenic stimulus	0.00051	0.066	8.58 (3756,4,438,4)	[+] Show genes
GO:0019752	carboxylic acid metabolic process	0.000564	0.072	1.44 (3756,270,861,89)	[+] Show genes
GO:0050994	regulation of lipid catabolic process	0.00057	0.072	6.23 (3756,21,201,7)	[+] Show genes
GO:0006775	fat-soluble vitamin metabolic process	0.000577	0.0721	5.47 (3756,13,370,7)	[+] Show genes
GO:0034379	very-low-density lipoprotein particle assembly	0.000583	0.072	13.51 (3756,8,139,4)	[+] Show genes
GO:0010818	T cell chemotaxis	0.000603	0.0737	64.21 (3756,3,39,2)	[+] Show genes
GO:1904139	regulation of microglial cell migration	0.000603	0.0729	64.21 (3756,3,39,2)	[+] Show genes
GO:1904141	positive regulation of microglial cell migration	0.000603	0.0721	64.21 (3756,3,39,2)	[+] Show genes
GO:1903977	positive regulation of glial cell migration	0.000603	0.0714	64.21 (3756,3,39,2)	[+] Show genes
GO:0006955	immune response	0.00061	0.0714	1.67 (3756,223,523,52)	[+] Show genes
GO:0032369	negative regulation of lipid transport	0.000615	0.0712	26.83 (3756,7,60,3)	[+] Show genes
GO:1905952	regulation of lipid localization	0.000624	0.0715	4.96 (3756,47,145,9)	[+] Show genes
GO:0034372	very-low-density lipoprotein particle remodeling	0.000643	0.073	5.60 (3756,5,671,5)	[+] Show genes
GO:0072378	blood coagulation, fibrin clot formation	0.000718	0.0807	21.67 (3756,5,104,3)	[+] Show genes
GO:0030593	neutrophil chemotaxis	0.000733	0.0814	10.28 (3756,22,83,5)	[+] Show genes
GO:0006811	ion transport	0.000756	0.0832	1.45 (3756,322,710,88)	[+] Show genes
GO:0046951	ketone body biosynthetic process	0.000766	0.0835	50.76 (3756,2,74,2)	[+] Show genes
GO:1901293	nucleoside phosphate biosynthetic process	0.00077	0.0831	1.81 (3756,86,895,37)	[+] Show genes
GO:0042737	drug catabolic process	0.000778	0.0831	4.18 (3756,37,243,10)	[+] Show genes
GO:1903524	positive regulation of blood circulation	0.000786	0.0832	10.10 (3756,20,93,5)	[+] Show genes
GO:0048660	regulation of smooth muscle cell proliferation	0.000846	0.0887	4.05 (3756,31,299,10)	[+] Show genes
GO:0002861	regulation of inflammatory response to antigenic stimulus	0.000848	0.0881	5.72 (3756,9,438,6)	[+] Show genes
GO:0060191	regulation of lipase activity	0.000854	0.0879	4.00 (3756,29,324,10)	[+] Show genes
GO:0042133	neurotransmitter metabolic process	0.000858	0.0875	5.24 (3756,31,185,8)	[+] Show genes
GO:0042304	regulation of fatty acid biosynthetic process	0.000872	0.0881	5.85 (3756,21,214,7)	[+] Show genes
GO:0019217	regulation of fatty acid metabolic process	0.000881	0.0882	10.43 (3756,30,60,5)	[+] Show genes
GO:0072376	protein activation cascade	0.000882	0.0875	2.54 (3756,25,887,15)	[+] Show genes
GO:0071830	triglyceride-rich lipoprotein particle clearance	0.000887	0.0872	20.12 (3756,5,112,3)	[+] Show genes
GO:0034382	chylomicron remnant clearance	0.000887	0.0865	20.12 (3756,5,112,3)	[+] Show genes
GO:0050996	positive regulation of lipid catabolic process	0.000892	0.0862	8.49 (3756,11,201,5)	[+] Show genes
GO:0006082	organic acid metabolic process	0.000895	0.0857	1.97 (3756,307,205,33)	[+] Show genes
GO:0032371	regulation of sterol transport	0.000914	0.0868	14.73 (3756,17,60,4)	[+] Show genes
GO:0032374	regulation of cholesterol transport	0.000914	0.0861	14.73 (3756,17,60,4)	[+] Show genes
GO:0051290	protein heterotetramerization	0.000975	0.0911	50.08 (3756,3,50,2)	[+] Show genes

### Sheet: ADERA1_GO_AIRE1
GO term	Description	P-value	FDR q-value	Enrichment (N, B, n, b)
GO:0010817	regulation of hormone levels	4.96e-10	6.99e-06	2.10 (7803,349,853,80)
GO:0032501	multicellular organismal process	9.49e-10	6.69e-06	1.35 (7803,1884,997,326)
GO:0098542	defense response to other organism	6.16e-08	0.000289	2.14 (7803,212,999,58)
GO:0042742	defense response to bacterium	1.15e-07	0.000405	2.99 (7803,108,772,32)
GO:0006959	humoral immune response	1.15e-07	0.000325	2.78 (7803,127,795,36)
GO:0051707	response to other organism	2.28e-07	0.000535	1.99 (7803,341,772,67)
GO:0019730	antimicrobial humoral response	3.09e-07	0.000621	3.84 (7803,56,763,21)
GO:0006952	defense response	3.13e-07	0.000552	1.60 (7803,617,999,126)
GO:0009617	response to bacterium	3.16e-07	0.000495	2.61 (7803,147,772,38)
GO:0043207	response to external biotic stimulus	7.6e-07	0.00107	1.73 (7803,500,820,91)
GO:0009607	response to biotic stimulus	1.57e-06	0.00201	1.73 (7803,515,772,88)
GO:0003008	system process	2.21e-06	0.00259	1.60 (7803,752,727,112)
GO:0007186	G protein-coupled receptor signaling pathway	2.73e-06	0.00296	2.09 (7803,437,444,52)
GO:0097305	response to alcohol	3.89e-06	0.00391	2.11 (7803,171,972,45)
GO:0022600	digestive system process	4.68e-06	0.0044	14.29 (7803,42,91,7)
GO:0070268	cornification	4.81e-06	0.00424	3.09 (7803,67,868,23)
GO:0042445	hormone metabolic process	5.61e-06	0.00465	2.88 (7803,118,620,27)
GO:0031639	plasminogen activation	1.04e-05	0.00812	38.53 (7803,9,90,4)
GO:0046883	regulation of hormone secretion	1.23e-05	0.00914	2.06 (7803,195,853,44)
GO:2000846	regulation of corticosteroid hormone secretion	1.42e-05	0.01	20.71 (7803,12,157,5)
GO:1901700	response to oxygen-containing compound	1.97e-05	0.0132	1.41 (7803,926,936,157)
GO:0043062	extracellular structure organization	2.07e-05	0.0133	1.91 (7803,270,804,53)
GO:0016485	protein processing	2.27e-05	0.0139	6.90 (7803,112,101,10)
GO:0031099	regeneration	2.28e-05	0.0134	3.21 (7803,114,448,21)
GO:0031638	zymogen activation	2.48e-05	0.014	14.49 (7803,32,101,6)
GO:0022610	biological adhesion	3.8e-05	0.0206	1.66 (7803,486,756,78)
GO:0044057	regulation of system process	3.85e-05	0.0201	1.78 (7803,365,746,62)
GO:0023052	signaling	3.86e-05	0.0194	1.89 (7803,401,545,53)
GO:0009605	response to external stimulus	4.31e-05	0.021	1.59 (7803,897,491,90)
GO:0007155	cell adhesion	4.76e-05	0.0224	1.58 (7803,481,912,89)
GO:2000831	regulation of steroid hormone secretion	4.85e-05	0.0221	16.57 (7803,15,157,5)
GO:2000849	regulation of glucocorticoid secretion	4.88e-05	0.0215	24.85 (7803,8,157,4)
GO:0072378	blood coagulation, fibrin clot formation	5.29e-05	0.0226	52.02 (7803,5,90,3)
GO:0043152	induction of bacterial agglutination	7.72e-05	0.032	229.50 (7803,4,17,2)
GO:0005986	sucrose biosynthetic process	8.71e-05	0.0351	150.06 (7803,2,52,2)
GO:2000851	positive regulation of glucocorticoid secretion	8.98e-05	0.0351	37.28 (7803,4,157,3)
GO:0032101	regulation of response to external stimulus	9.3e-05	0.0354	1.73 (7803,541,524,63)
GO:0065008	regulation of biological quality	0.000105	0.0389	1.31 (7803,2195,528,194)
GO:0030277	maintenance of gastrointestinal epithelium	0.000107	0.0388	247.71 (7803,7,9,2)
GO:0010033	response to organic substance	0.000126	0.0444	1.28 (7803,1415,998,232)
GO:0044058	regulation of digestive system process	0.000128	0.0439	15.31 (7803,28,91,5)
GO:1903494	response to dehydroepiandrosterone	0.000128	0.043	7,803.00 (7803,1,1,1)
GO:1903496	response to 11-deoxycorticosterone	0.000128	0.042	7,803.00 (7803,1,1,1)
GO:0051604	protein maturation	0.000139	0.0444	6.60 (7803,155,61,8)
GO:0048856	anatomical structure development	0.000179	0.0561	1.25 (7803,1957,837,262)
GO:0042221	response to chemical	0.000181	0.0553	1.24 (7803,1722,998,274)
GO:0046878	positive regulation of saliva secretion	0.000187	0.0562	102.67 (7803,2,76,2)
GO:0044060	regulation of endocrine process	0.000192	0.0565	9.94 (7803,30,157,6)
GO:0045940	positive regulation of steroid metabolic process	0.000205	0.0589	21.83 (7803,22,65,4)
GO:0032502	developmental process	0.000208	0.0586	1.19 (7803,2815,837,359)
GO:0032233	positive regulation of actin filament bundle assembly	0.000213	0.059	3.72 (7803,46,592,13)
GO:0030198	extracellular matrix organization	0.000232	0.063	1.85 (7803,236,804,45)
GO:0034308	primary alcohol metabolic process	0.000253	0.0673	3.83 (7803,36,679,12)
GO:0005985	sucrose metabolic process	0.000254	0.0663	100.04 (7803,3,52,2)
GO:0019433	triglyceride catabolic process	0.000256	0.0656	19.70 (7803,18,88,4)
GO:0010669	epithelial structure maintenance	0.000267	0.0672	173.40 (7803,10,9,2)
GO:1903999	negative regulation of eating behavior	0.000269	0.0665	85.75 (7803,2,91,2)
GO:0042730	fibrinolysis	0.000275	0.0669	19.27 (7803,18,90,4)
GO:0034116	positive regulation of heterotypic cell-cell adhesion	0.000277	0.0662	18.43 (7803,14,121,4)
GO:0017144	drug metabolic process	0.000284	0.0668	1.74 (7803,356,680,54)
GO:0009888	tissue development	0.000323	0.0745	1.58 (7803,403,909,74)
GO:0050896	response to stimulus	0.000326	0.0741	1.16 (7803,2899,988,427)
GO:0061844	antimicrobial humoral immune response mediated by antimicrobial peptide	0.000336	0.0752	12.25 (7803,27,118,5)
GO:0042493	response to drug	0.000337	0.0742	1.49 (7803,517,929,92)
GO:0030154	cell differentiation	0.000349	0.0758	1.39 (7803,1172,616,129)
GO:0001502	cartilage condensation	0.000377	0.0806	11.06 (7803,18,196,5)
GO:0006955	immune response	0.000383	0.0805	1.47 (7803,522,999,98)
GO:0030857	negative regulation of epithelial cell differentiation	0.000391	0.0811	3.29 (7803,31,994,13)
GO:0050727	regulation of inflammatory response	0.000395	0.0806	1.68 (7803,261,998,56)
GO:0090276	regulation of peptide hormone secretion	0.00042	0.0847	1.96 (7803,152,889,34)
GO:0060191	regulation of lipase activity	0.000446	0.0886	2.90 (7803,70,653,17)
GO:0098743	cell aggregation	0.000489	0.0958	10.48 (7803,19,196,5)
GO:0035377	transepithelial water transport	0.00054	0.104	68.45 (7803,3,76,2)
GO:2000848	positive regulation of corticosteroid hormone secretion	0.000546	0.104	24.85 (7803,6,157,3)
GO:0010517	regulation of phospholipase activity	0.000587	0.11	3.22 (7803,52,653,14)
GO:0042363	fat-soluble vitamin catabolic process	0.0006	0.111	19.70 (7803,4,297,3)
GO:0046461	neutral lipid catabolic process	0.000608	0.111	16.12 (7803,22,88,4)
GO:0046464	acylglycerol catabolic process	0.000608	0.11	16.12 (7803,22,88,4)
GO:2000986	negative regulation of behavioral fear response	0.000641	0.114	1,560.60 (7803,1,5,1)
GO:1903366	negative regulation of fear response	0.000641	0.113	1,560.60 (7803,1,5,1)
GO:0007218	neuropeptide signaling pathway	0.000652	0.113	6.69 (7803,52,157,7)
GO:0002576	platelet degranulation	0.000657	0.113	3.16 (7803,90,411,15)
GO:0010898	positive regulation of triglyceride catabolic process	0.000659	0.112	12.15 (7803,8,321,4)
GO:0006954	inflammatory response	0.000664	0.111	1.62 (7803,286,992,59)
GO:0045916	negative regulation of complement activation	0.000677	0.112	18.88 (7803,4,310,3)
GO:2000258	negative regulation of protein activation cascade	0.000677	0.111	18.88 (7803,4,310,3)
GO:0051046	regulation of secretion	0.000678	0.11	1.78 (7803,413,488,46)
GO:0051240	positive regulation of multicellular organismal process	0.00068	0.109	1.41 (7803,1113,550,111)
GO:0072376	protein activation cascade	0.0007	0.111	2.86 (7803,55,795,16)
GO:0042127	regulation of cell proliferation	0.000719	0.113	1.35 (7803,1035,780,140)
GO:0051241	negative regulation of multicellular organismal process	0.000758	0.117	1.42 (7803,741,811,109)
GO:1902947	regulation of tau-protein kinase activity	0.000763	0.117	8.35 (7803,11,425,5)
GO:0019731	antibacterial humoral response	0.000806	0.122	4.57 (7803,18,759,8)
GO:0051496	positive regulation of stress fiber assembly	0.000808	0.121	3.72 (7803,39,592,11)
GO:0031424	keratinization	0.000811	0.12	2.59 (7803,57,951,18)
GO:0031214	biomineral tissue development	0.000849	0.125	2.81 (7803,56,794,16)
GO:0042592	homeostatic process	0.000854	0.124	1.47 (7803,894,533,90)
GO:0032231	regulation of actin filament bundle assembly	0.000922	0.133	3.00 (7803,66,592,15)
GO:0019218	regulation of steroid metabolic process	0.000959	0.137	4.35 (7803,93,193,10)
