## Supplementary file 2 for "Fezf2 and Aire1 evolutionary trade-off in negative selection of T cells in the thymus"

### Sheet: AIRE_MOTIF
Elm Name (aire)	Instances	Positions	Elm Description	Cell Compartment	Pattern	Probability
CLV_NRD_NRD_1	RRL	8-10 [A]	N-Arg dibasic convertase (NRD/Nardilysin) cleavage site (X-|-R-K or R-|-R-X).	extracellular,	(.RK)|(RR[^KR])	0.007465
	PRK	109-111 [A]		Golgi apparatus,
	GRK	112-114 [A]		cell surface
	KRK	131-133 [A]
CLV_PCSK_KEX2_1	RRL	8-10 [A]	Yeast kexin 2 cleavage site (K-R-|-X or R-R-|-X).	extracellular,	[KR]R.	0.007973
	KRK	131-133 [A]		Golgi apparatus
CLV_PCSK_PC1ET2_1	KRK	131-133 [A]	NEC1/NEC2 cleavage site (K-R-|-X).	extracellular,	KR.	0.003903
				Golgi apparatus,
				Golgi membrane
CLV_PCSK_PC7_1	RLPTKRK	127-133 [A]	Proprotein convertase 7 (PC7, PCSK7) cleavage site (R-X-X-X-[RK]-R-|-X).	extracellular,	R...[KR]R.	0.0005087
				Golgi apparatus,
				Golgi membrane
CLV_PCSK_SKI1_1	RRLLR	8-12 [A]	Subtilisin/kexin isozyme-1 (SKI1) cleavage site ([RK]-X-[hydrophobic]-[LTKF]-|-X).	endoplasmic reticulum lumen,	[RK].[AILMFV][LTKF].	0.006821
	RVLFK	79-83 [A]		endoplasmic reticulum,
				Golgi apparatus,
				extracellular
DEG_APCC_DBOX_1	HRDDLESLL	512-520 [A]	An RxxL-based motif that binds to the Cdh1 and Cdc20 components of APC/C thereby targeting the protein for destruction in a cell cycle dependent manner	nucleus,	.R..L..[LIVM].	0.0007677
				cytosol
DEG_SCF_FBW7_1	LTPRGT	146-151 [A]	The TPxxS phospho-dependent degron binds the FBW7 F box proteins of the SCF (Skp1_Cullin-Fbox) complex.	cytosol,	[LIVMP].{0,2}(T)P..([ST])	0.0007138
				nucleus
DOC_CKS1_1	VETPLP	362-367 [A]	Phospho-dependent motif that mediates docking of CDK substrates and regulators to cyclin-CDK-bound Cks1.	cytosol,	[MPVLIFWYQ].(T)P..	0.001991
				nucleus
DOC_CYCLIN_RxL_1	ALRRLLRLHRTE	6-17 [A]	Both fungal and mammalian S-phase Cyclin/CDK complexes recognize specific RxL docking motifs in their target proteins.	nucleus,	(.|([KRH].{0,3}))[^EDWNSG][^D][RK][^D]L.{0,1}[FL].{0,3}[EDST]	0.001879
	DFWRVLFKD	76-84 [A]		membrane,
				cytosol,
				centriole,
				Cajal body
DOC_CYCLIN_yCln2_LP_2	LVPP	122-125 [A]	The budding yeast G1/S cyclins Cln1 and 2 bind a specific leucine- and proline-rich (LP) docking motif on G1-specific target proteins.	cytosol,	(L[MLIV]PP)|(((L[LMIV]PA)|(L..P))[ILMVAFYW].[MLIVFHPAY])	0.000107
				nucleus
DOC_MAPK_gen_1	RLHRTEIAVAV	12-22 [A]	MAPK interacting molecules (e.g. MAPKKs, substrates, phosphatases) carry docking motif that help to regulate specific interaction in the MAPK cascade. The classic motif approximates (R/K)xxxx#x# where # is a hydrophobic residue.	nucleus,	[KR]{0,2}[KR].{0,2}[KR].{2,4}[ILVM].[ILVF]	0.004324
				cytosol
DOC_MAPK_MEF2A_6	RTEIAVAV	15-22 [A]	A kinase docking motif that mediates interaction towards the ERK1/2 and p38 subfamilies of MAP kinases.	nucleus,	[RK].{2,4}[LIVMP].[LIV].[LIVMF]	0.002584
				cytosol,
				Transcription factor complex
DOC_PP1_RVXF_1	FWRVLFK	77-83 [A]	Protein phosphatase 1 catalytic subunit (PP1c) interacting motif binds targeting proteins that dock to the substrate for dephosphorylation. The motif defined is [RK]{0,1}[VI][^P][FW].	nucleus,	..[RK].{0,1}[VIL][^P][FW].	0.0008301
				protein phosphatase type 1 complex,
				cytosol
DOC_PP2B_LxvP_1	LVPP	122-125 [A]	Docking motif in calcineurin substrates that binds at the interface of the catalytic CNA and regulatory CNB subunits.	cytosol,	L.[LIVAPM]P	0.002296
	LALP	283-286 [A]		calcineurin complex,
	LPAP	397-400 [A]		nucleus
DOC_USP7_MATH_1	AVDSA	21-25 [A]	The USP7 MATH domain binding motif variant based on the MDM2 and p53 interactions.	nucleus	[PA][^P][^FYWIL]S[^P]	0.01239
	PESSA	166-170 [A]
	ALPSD	284-288 [A]
	AIQSM	532-536 [A]
DOC_USP7_UBL2_3	KPPKK	161-165 [A]	The USP7 CTD domain binding motif variant based on the ICP0 and DNMT1 interactions	nucleus	K...K	0.003742
DOC_WW_Pin1_4	AALTPR	144-149 [A]	The Class IV WW domain interaction motif is recognised primarily by the Pin1 phosphorylation-dependent prolyl isomerase.	cytosol,	...([ST])P.	0.01543
	GTASPG	150-155 [A]		nucleus
	PVETPL	361-366 [A]
	GDVTPA	477-482 [A]
	LAPSPA	488-493 [A]
LIG_14-3-3_CanoR_1	RLHRTEIAVAV	12-22 [A]	Canonical Arg-containing phospho-motif mediating a strong interaction with 14-3-3 proteins.	nucleus,	R[^DE]{0,2}[^DEPG]([ST])(([FWYLMV].)|([^PRIKGN]P)|([^PRIKGN].{2,4}[VILMFWYP]))	0.004477
				internal side of plasma membrane,
				cytosol
LIG_BIR_II_1	MATDA	1-5 [A]	These IBMs are found in pro-apoptotic proteins and function in the abrogation of caspase inhibition by Inhibitor of Apoptosis Proteins (IAPs) in apoptotic cells. The motif binds specifically to type II BIR domains.	cytosol,	^M{0,1}[AS]...	0.0003252
				mitochondrion
LIG_deltaCOP1_diTrp_1	DFWRVLF	76-82 [A]	Tryptophan-based motifs enable targeting of the tethering and (dis)assembly factors to the C-terminal mu homology domain (MHD) of the coatomer subunit delta, delta-COP.	endoplasmic reticulum membrane,	[DE]{1,3}.{0,2}W.{1,6}[WF]	0.0005011
				Golgi membrane,
				COPI coated vesicle membrane,
				cytosol,
				COPI vesicle coat,
				transport vesicle
LIG_EVH1_1	LPAPP	397-401 [A]	Proline-rich motif binding to signal transduction class I EVH1 domains.	cytosol,	([FYWL]P.PP)|([FYWL]PP[ALIVTFY]P)	0.0001237
				internal side of plasma membrane
LIG_FHA_1	QETLHLK	44-50 [A]	Phosphothreonine motif binding a subset of FHA domains that show a preference for a large aliphatic amino acid at the pT+3 position.	nucleus	..(T)..[ILV].	0.008662
	DSTAILD	70-76 [A]
	MDTTLVY	388-394 [A]
LIG_FHA_2	QATVQEV	342-348 [A]	Phosphothreonine motif binding a subset of FHA domains that have a preference for an acidic amino acid at the pT+3 position.	nucleus,	..(T)..[DE].	0.008286
				Replication fork
LIG_LIR_Nem_3	DSAFPLL	23-29 [A]	Nematode-specific variant of the canonical LIR motif that binds to Atg8 protein family members to mediate processes involved in autophagy.	cytosol,	[EDST].{0,2}[WFY]..[ILVFY]	0.006362
	SAFPLL	24-29 [A]		cytoplasmic side of late endosome membrane
	DFWRVL	76-81 [A]
	ERYGRL	88-93 [A]
	TLVYKHL	391-397 [A]
	EHTFDGI	522-528 [A]
	TFDGI	524-528 [A]
LIG_NRBOX	ALRRLLR	6-12 [A]	The nuclear receptor box motif (LXXLL) confers binding to nuclear receptors.	nucleus	[^P]L[^P][^P]LL[^P]	0.0002628
	LLSWLLT	62-68 [A]
	DLESLLS	515-521 [A]
LIG_Pex14_1	WRVLF	78-82 [A]	Wxxx[FY] motifs present in N-terminal half of Pex5 bind to Pex13 and Pex14 at peroxisomal and glycosomal membranes to facilitate entrance of PTS1 cargo proteins into the organellar lumen.	peroxisome,	W...[FY]	0.0002226
				cytosol,
				glycosome
LIG_SH2_CRK	YGRLQ	90-94 [A]	CRK family SH2 domain binding motif.	actin cytoskeleton,	(Y)[^EPILVFYW][^HDEW][PLIV][^DEW]	0.001515
				cytosol
LIG_SH3_1	RKPPAVP	113-119 [A]	This is the motif recognized by class I SH3 domains	plasma membrane,	[RKY]..P..P	0.001237
	RGPPGEP	378-384 [A]		focal adhesion,
	KHLPAPP	395-401 [A]		cytosol
LIG_SH3_2	PRLPTK	126-131 [A]	This is the motif recognized by class II SH3 domains	cytosol,	P..P.[KR]	0.001111
				plasma membrane,
				focal adhesion
LIG_SH3_3	RKPPAVP	113-119 [A]	This is the motif recognized by those SH3 domains with a non-canonical class I recognition specificity	plasma membrane,	...[PV]..P	0.01317
	KALVPPP	120-126 [A]		focal adhesion,
	VPPPRLP	123-129 [A]		cytosol
	AKPPKKP	160-166 [A]
	QGSVPAP	276-282 [A]
	LALPSDP	283-289 [A]
	EPRPQEP	354-360 [A]
	EPPVETP	359-365 [A]
	VETPLPP	362-368 [A]
	GEEVRGP	374-380 [A]
	RGPPGEP	378-384 [A]
	KHLPAPP	395-401 [A]
	VEGVLAP	484-490 [A]
	MARPAAP	536-542 [A]
LIG_SH3_4	KPPKKPES	161-168 [A]	This is the motif recognized by those SH3 domains with a non-canonical class II recognition specificity	focal adhesion,	KP..[QK]...	0.0006781
				cytosol
LIG_SUMO_SIM_par_1	APLALPSD	281-288 [A]	Motif for the parallel beta augmentation mode of non-covalent binding to SUMO protein.	PML body,	[DEST]{0,5}.[VILPTM][VIL][DESTVILMA][VIL].{0,1}[DEST]{1,10}	0.004545
				nucleus,
				nuclear body
LIG_TRAF2_1	ASEE	134-137 [A]	Major TRAF2-binding consensus motif. Members of the tumor necrosis factor receptor (TNFR) superfamily initiate intracellular signaling by recruiting the C-domain of the TNFR-associated factors (TRAFs) through their cytoplasmic tails.	cytosol	[PSAT].[QE]E	0.0043
	TVQE	344-347 [A]
	AGEE	373-376 [A]
LIG_TYR_ITIM	LVYKHL	392-397 [A]	ITIM (immunoreceptor tyrosine-based inhibitory motif). Phosphorylation of the ITIM motif, found in the cytoplasmic tail of some inhibitory receptors (KIRs) that bind MHC Class I, leads to the recruitment and activation of a protein tyrosine phosphatase.	cytosol	[ILV].(Y)..[ILV]	0.0002992
LIG_WD40_WDR5_VDV_2	SFPKDVDL	99-106 [A]	Fungi-specific variant of the WDR5-binding motif that binds to a cleft between blades 5 and 6 of the WD40 repeat domain of WDR5, opposite of the Win motif-binding site, to mediate assembly of histone modification complexes.	nucleus,	[EDSTY].{0,4}[VIPLA][TSDEKR][ILVA]	0.04678
	DVDL	103-106 [A]		histone methyltransferase complex
	SEEARA	135-140 [A]
	EEARA	136-140 [A]
	EARA	137-140 [A]
	SPGSQLKA	153-160 [A]
	SQLKA	156-160 [A]
	TMSASV	183-188 [A]
	SASV	185-188 [A]
	EARL	270-273 [A]
	EVQPRA	347-352 [A]
	SPARL	491-495 [A]
LIG_WW_3	PPPRL	124-128 [A]	WW domain of group III binding motif	cytosol	.PPR.	0.0005673
MOD_CDC14_SPxK_1	SPAR	491-494 [A]	A subset of Cdk phosphorylation sites conform to the (S)PxK/r pattern that serves as an optimal Cdc14 dephosphorylation site, allowing high catalytic efficiency.	nucleus,	(S)P.[KR]	0.001227
				nucleolus,
				cytosol
MOD_CDK_SPK_2	AALTPR	144-149 [A]	Short version of the CDK phosphorylation site which shows specificity towards a lysine/arginine residue at the [ST] +2 position.	microtubule,	...([ST])P[RK]	0.001929
				cytosol,
				origin recognition complex,
				cycloplasmic cyclin-dependent protein kinase holoenzyme complex,
				spindle,
				nucleus
MOD_CDK_SPxK_1	LAPSPAR	488-494 [A]	Canonical version of the CDK phosphorylation site which shows specificity towards a lysine/arginine residue at the [ST]+3 position.	nucleus,	...([ST])P.[KR]	0.001929
				cycloplasmic cyclin-dependent protein kinase holoenzyme complex,
				cytosol
MOD_CK1_1	SPGSQLK	153-159 [A]	CK1 phosphorylation site	cytosol,	S..([ST])...	0.01704
	SLLSEHT	518-524 [A]		nucleus
	SEHTFDG	521-527 [A]
MOD_CK2_1	KPESSAE	165-171 [A]	Casein kinase 2 (CK2) phosphorylation site	protein kinase CK2 complex,	...([ST])..E	0.01457
	GLRSAGE	369-375 [A]		nucleus,
				cytosol
MOD_Cter_Amidation	KGRK	111-114 [A]	Peptide C-terminal amidation	extracellular,	(.)G[RK][RK]	0.001155
				secretory granule
MOD_GlcNHglycan	DSAF	23-26 [A]	Glycosaminoglycan attachment site	extracellular,	[ED]{0,3}.(S)[GA].	0.01792
	ESSAE	167-171 [A]		Golgi apparatus
	SSAE	168-171 [A]
	MSAS	184-187 [A]
	RSAG	371-374 [A]
	PSAA	401-404 [A]
	DSSAL	410-414 [A]
	SSAL	411-414 [A]
MOD_GSK3_1	ALLSWLLT	61-68 [A]	GSK3 phosphorylation recognition site	cytosol,	...([ST])...[ST]	0.02679
	WLLTQDST	65-72 [A]		nucleus
	AALTPRGT	144-151 [A]
	GIQTMSAS	180-187 [A]
MOD_NEK2_1	FQETLH	43-48 [A]	NEK2 phosphorylation motif with preferred Phe, Leu or Met in the -3 position to compensate for less favorable residues in the +1 and +2 position.	centrosome,	[FLM][^P][^P]([ST])[^DEP][^DE]	0.009798
	MSASVQ	184-189 [A]		Ndc80 complex,
	MDTTLV	388-393 [A]		condensed nuclear chromosome outer kinetochore,
	LDSSAL	409-414 [A]		cytosol,
				nucleus
MOD_PIKK_1	WLLTQDS	65-71 [A]	(ST)Q motif which is phosphorylated by PIKK family members.	nucleus,	...([ST])Q..	0.00923
	VDLSQPR	104-110 [A]		cytosol
	SPGSQLK	153-159 [A]
MOD_PKA_1	RKASEEA	132-138 [A]	Main preference for PKA-type AGC kinase phosphorylation.	cAMP-dependent protein kinase complex,	[RK][RK].([ST])[^P]..	0.002315
				cytosol,
				nucleus
MOD_PKA_2	PRGTASP	148-154 [A]	Secondary preference for PKA-type AGC kinase phosphorylation.	cytosol,	.R.([ST])[^P]..	0.009458
				nucleus,
				cAMP-dependent protein kinase complex
MOD_Plk_1	QDSTAIL	69-75 [A]	Ser/Thr residue phosphorylated by the Plk1 kinase	centralspindlin complex,	.[DNE][^PG][ST](([FYILMVW]..)|([^PEDGKN][FWYLIVM]).)	0.007674
	MDTTLVY	388-394 [A]		nucleus,
	LDSSALH	409-415 [A]		spindle,
	SEHTFDG	521-527 [A]		gamma-tubulin complex,
				midbody,
				cytosol,
				kinetochore,
				spindle midzone,
				nuclear condensin complex,
				cleavage furrow,
				nucleoplasm,
				microtubule organizing center
MOD_Plk_4	ALLSWLL	61-67 [A]	Ser/Thr residue phosphorylated by Plk4	nucleus,	..[^IRFW]([ST])[ILMVFWY][ILMVFWY].	0.006019
	MDTTLVY	388-394 [A]		cytosol,
	DLESLLS	515-521 [A]		SCF ubiquitin ligase complex,
				cleavage furrow,
				centriole,
				gamma-tubulin ring complex,
				centriolar satellite,
				pericentriolar material
MOD_ProDKin_1	AALTPRG	144-150 [A]	Proline-Directed Kinase (e.g. MAPK) phosphorylation site in higher eukaryotes.	cytosol,	...([ST])P..	0.01543
	GTASPGS	150-156 [A]		nucleus
	PVETPLP	361-367 [A]
	GDVTPAP	477-483 [A]
	LAPSPAR	488-494 [A]
MOD_SUMO_rev_2	DHDVVPEDKF	34-43 [A]	Inverted version of SUMOylation motif recognized for modification by SUMO-1	PML body,	[SDE].{0,5}[DE].(K).{0,1}[AIFLMPSTV]	0.0128
	DVVPEDKF	36-43 [A]		nucleus
TRG_DiLeu_BaLyEn_6	ALRRLL	6-11 [A]	Dileucine motifs lacking Glu+1 with Pro-Arg preference at +4 sorting in Endosomal-Basolateral-Lysosomal trafficking.	plasma membrane,	[^E]..[RP]L[LI]	0.001053
	SAFPLL	24-29 [A]		cytosol,
	ALHPLL	413-418 [A]		cytoplasmic side of membrane
TRG_ENDOCYTIC_2	YGRL	90-93 [A]	Tyrosine-based sorting signal responsible for the interaction with mu subunit of AP (Adaptor Protein) complex	plasma membrane,	Y..[LMVIF]	0.002587
	YKHL	394-397 [A]		clathrin-coated endocytic vesicle,
				cytosol
TRG_ER_diArg_1	LRR	7-9 [A]	The di-Arg ER retention motif is defined by two consecutive arginine residues (RR) or with a single residue insertion (RXR). The motif is completed by an adjacent hydrophobic/arginine residue which may be on either side of the Arg pair.	cytosol,	([LIVMFYWPR]R[^YFWDE]{0,1}R)|(R[^YFWDE]{0,1}R[LIVMFYWPR])	0.005369
	RRL	8-10 [A]		endoplasmic reticulum membrane, integral protein,
				ER-Golgi transport vesicle membrane,
				endoplasmic reticulum membrane,
				Golgi-ER transport vesicle membrane,
				rough endoplasmic reticulum,
				endoplasmic reticulum cisterna
TRG_NLS_Bipartite_1	RKPPAVPKALVPPPRLPTKRKAS	113-135 [A]	Bipartite variant of the classical basically charged NLS.	nucleus,	[KR][KR].{7,15}[^DE]((K[RK])|(RK))(([^DE][KR])|([KR][^DE]))[^DE]	0.0002588
				Nuclear pore,
				NLS-dependent protein nuclear import complex
TRG_NLS_MonoExtC_3	PRKGRK	109-114 [A]	Monopartite variant of the classical basically charged NLS. C-extended version.	nucleus,	[^DE]((K[RK])|(RK))(([^DE][KR])|([KR][^DE]))(([PKR])|([^DE][DE]))	0.0007252
	TKRKASE	130-136 [A]		Nuclear pore,
				NLS-dependent protein nuclear import complex
TRG_NLS_MonoExtN_4	PRKGRK	109-114 [A]	Monopartite variant of the classical basically charged NLS. N-extended version.	nucleus,	(([PKR].{0,1}[^DE])|([PKR]))((K[RK])|(RK))(([^DE][KR])|([KR][^DE]))[^DE]	0.001276
	PTKRKAS	129-135 [A]		Nuclear pore,
				NLS-dependent protein nuclear import complex
TRG_Pf-PMV_PEXEL_1	RVLFKD	79-84 [A]	Plasmodium Export Element, PEXEL, is a trafficking signal for protein cleavage by PMV protease and export from Plasmodium parasites to infected host cells.	endoplasmic reticulum,	(R.[LI].[EDQ])|(R.L..[EDQ])|(K.L.E)	0.002161
				host cell cytoplasm,
				extracellular,
				host cell outer membrane,
				pathogen-containing vacuole membrane

### Sheet: FEZF2_MOTIF
Elm Name (FEZ2)	Instances	Positions	Elm Description	Cell Compartment	Pattern	Probability
CLV_PCSK_SKI1_1	KKLLN	61-65 [A]	Subtilisin/kexin isozyme-1 (SKI1) cleavage site ([RK]-X-[hydrophobic]-[LTKF]-|-X).	endoplasmic reticulum lumen,	[RK].[AILMFV][LTKF].	0.006821
	KTLLS	86-90 [A]		endoplasmic reticulum,
	RVIKP	150-154 [A]		Golgi apparatus,
	KLFLL	209-213 [A]		extracellular
	KDLTR	451-455 [A]
DEG_APCC_KENBOX_2	LKENS	246-250 [A]	Motif conserving the exact sequence KEN that binds to the APC/C subunit Cdh1 causing the protein to be targeted for 26S proteasome mediated degradation.	nucleus,	.KEN.	0.0001843
DOC_CYCLIN_RxL_1	ATSKTLAFSIE	23-33 [A]	Both fungal and mammalian S-phase Cyclin/CDK complexes recognize specific RxL docking motifs in their target proteins.	nucleus,	(.|([KRH].{0,3}))[^EDWNSG][^D][RK][^D]L.{0,1}[FL].{0,3}[EDST]	0.001879
	SQGKKLLNLCS	58-68 [A]		membrane,
	VPSKTLLSYSE	83-93 [A]		cytosol,
				centriole,
				Cajal body
DOC_PP1_RVXF_1	TSKTLAFS	24-31 [A]	Protein phosphatase 1 catalytic subunit (PP1c) interacting motif binds targeting proteins that dock to the substrate for dephosphorylation. The motif defined is [RK]{0,1}[VI][^P][FW].	nucleus,	..[RK].{0,1}[VIL][^P][FW].	0.0008301
				protein phosphatase type 1 complex,
				cytosol
DOC_PP2B_LxvP_1	LPAP	238-241 [A]	Docking motif in calcineurin substrates that binds at the interface of the catalytic CNA and regulatory CNB subunits.	cytosol,	L.[LIVAPM]P	0.002296
				calcineurin complex,
				nucleus
DOC_PP4_FxxP_1	FPHP	226-229 [A]	The FxxP-like docking motif recognized by the EVH1 domains of the PPP4R3 regulatory subunits of the PP4 holoenzyme	nucleus,	F..P	0.001731
				nucleoplasm
DOC_PP4_MxPP_1	MVPP	10-13 [A]	The MxPP-like docking motif recognized by the EVH1 domains of the PPP4R3 regulatory subunits of the PP4 holoenzyme	nucleus,	M.PP	0.0001703
				nucleoplasm
DOC_USP7_MATH_1	PATSK	22-26 [A]	The USP7 MATH domain binding motif variant based on the MDM2 and p53 interactions.	nucleus	[PA][^P][^FYWIL]S[^P]	0.01239
	AKTSE	37-41 [A]
	ADGSQ	55-59 [A]
	ASGSL	165-169 [A]
	PGGSA	266-270 [A]
	AAPSA	446-450 [A]
DOC_USP7_MATH_2	PSELLSG	182-188 [A]	The USP7 MATH domain binding motif variant based on the EBV EBNA1 interaction.	nucleus	P.E[^P].S[^P]	0.0007169
DOC_USP7_UBL2_3	KGHSK	260-264 [A]	The USP7 CTD domain binding motif variant based on the ICP0 and DNMT1 interactions	nucleus	K...K	0.003742
DOC_WW_Pin1_4	AGASPA	18-23 [A]	The Class IV WW domain interaction motif is recognised primarily by the Pin1 phosphorylation-dependent prolyl isomerase.	cytosol,	...([ST])P.	0.01543
	NLCSPL	65-70 [A]		nucleus
LIG_14-3-3_CterR_2	RTVQS	455-459 [A]	C-terminal Arg-containing phospho-motif mediating a strong interaction with 14-3-3 proteins.	nucleus,	R[^DE]{0,2}[^DEPG]([ST])[^P]{0,1}$	6.415e-05
				internal side of plasma membrane,
				cytosol
LIG_BIR_II_1	MASSA	1-5 [A]	These IBMs are found in pro-apoptotic proteins and function in the abrogation of caspase inhibition by Inhibitor of Apoptosis Proteins (IAPs) in apoptotic cells. The motif binds specifically to type II BIR domains.	cytosol,	^M{0,1}[AS]...	0.0003252
				mitochondrion
LIG_Clathr_ClatBox_1	LFLLE	210-214 [A]	Clathrin box motif found on cargo adaptor proteins, it interacts with the beta propeller structure located at the N-terminus of Clathrin heavy chain.	cytosol,	L[IVLMF].[IVLMF][DE]	0.0003406
				Golgi apparatus,
				cytoskeleton,
				clathrin-coated endocytic vesicle,
				Golgi trans-face
LIG_EH1_1	AFSIERIMA	29-37 [A]	The engrailed homology domain 1 motif is found in homeodomain containing active repressors and other transcription families, and allows for the recruitment of Groucho/TLE corepressors.	nucleus	.[FYH].[IVM][^WFYP][^WFYP][ILM][ILMV].	7.858e-05
LIG_eIF4E_1	YPPSELL	180-186 [A]	Motif binding to the dorsal surface of eIF4E.	cytosol	Y....L[VILMF]	0.0001891
LIG_FHA_1	DLTRTVQ	452-458 [A]	Phosphothreonine motif binding a subset of FHA domains that show a preference for a large aliphatic amino acid at the pT+3 position.	nucleus	..(T)..[ILV].	0.008662
LIG_GBD_Chelix_1	LAFSIERIM	28-36 [A]	Amphipatic alpha helix that binds the GTPase-binding domain (GBD) in WASP and N-WASP.	extracellular exosome,	[ILV][VA][^P][^P][LI][^P][^P][^P][LM]	9.792e-05
				vesicle membrane,
				cytosol,
				actin cytoskeleton,
				cell-cell junction
LIG_LIR_Apic_2	DKFPHP	224-229 [A]	Apicomplexa specific variant of the canonical LIR motif that binds to Atg8 protein family members to mediate processes involved in autophagy.	cytosol,	[EDST].{0,2}[WFY]..P	0.003371
				cytoplasmic side of late endosome membrane
LIG_LIR_Gen_1	SYSELWKSSL	90-99 [A]	Canonical LIR motif that binds to Atg8/LC3 protein family members to mediate processes involved in autophagy.	cytosol,	[EDST].{0,2}[WFY][^RKPGWFY][^PG][ILVFM]((.{0,4}[PLAFIVMY])|($)|(.{0,3}[ED]))	0.003631
				cytoplasmic side of late endosome membrane
LIG_LIR_Nem_3	SYSEL	90-94 [A]	Nematode-specific variant of the canonical LIR motif that binds to Atg8 protein family members to mediate processes involved in autophagy.	cytosol,	[EDST].{0,2}[WFY]..[ILVFY]	0.006362
	SLYYFNY	168-174 [A]		cytoplasmic side of late endosome membrane
LIG_SH2_GRB2like	YFNY	171-174 [A]	GRB2-like Src Homology 2 (SH2) domains binding motif	Early endosome,	(Y)([EDST]|[MLIVAFYHQW])N.	0.0003175
				cytosol
LIG_SH2_NCK_1	YEVPS	81-85 [A]	NCK Src Homology 2 (SH2) domain binding motif	plasma membrane,	(Y)[DESTNA][^GWFY][VPAI][DENQSTAGYFP]	0.0008293
				actin cytoskeleton,
				cytosol,
				host cell plasma membrane
LIG_SH2_SRC	YLDS	174-177 [A]	Src-family Src Homology 2 (SH2) domains binding motif.	cytosol	(Y)[QDEVAIL][DENPYHI][IPVGAHS]	0.0008729
LIG_SH2_STAP1	YSELW	91-95 [A]	STAP1 Src Homology 2 (SH2) domain Class 2 binding motif	plasma membrane	(Y)[DESTA][^GP][^GP][ILVFMWYA]	0.001026
LIG_SH2_STAT5	YFNY	171-174 [A]	STAT5 Src Homology 2 (SH2) domain binding motif.	cytosol	(Y)[VLTFIC]..	0.003296
	YLDS	174-177 [A]
LIG_SH3_3	MVPPACP	10-16 [A]	This is the motif recognized by those SH3 domains with a non-canonical class I recognition specificity	plasma membrane,	...[PV]..P	0.01317
	TSEPRAP	39-45 [A]		focal adhesion,
	PRAPFEP	42-48 [A]		cytosol
	CMIPLQP	72-78 [A]
	AGRVIKP	148-154 [A]
	NQAVGLP	158-164 [A]
	SVGPAAP	442-448 [A]
LIG_SH3_CIN85_PxpxPR_1	PPACPR	12-17 [A]	The non-canonical SH3-binding motif is recognized primarily by adaptor proteins CIN85 and CD2AP, which are involved in RTK regulation, endocytosis, lysosomal degradation, actin cytoskeleton dynamics regulation, and signal transduction	cytoskeleton,	P.[AP].PR	9.562e-05
				internal side of plasma membrane,
				cytosol,
				viral replication complex
LIG_TYR_ITIM	LSYSEL	89-94 [A]	ITIM (immunoreceptor tyrosine-based inhibitory motif). Phosphorylation of the ITIM motif, found in the cytoplasmic tail of some inhibitory receptors (KIRs) that bind MHC Class I, leads to the recruitment and activation of a protein tyrosine phosphatase.	cytosol	[ILV].(Y)..[ILV]	0.0002992
LIG_UBA3_1	LFLLENAK	210-217 [A]	UBA3 adenylation domain binding motif variant based on the UBE2M and UBE2F interactions.	nucleus	[ILM][ILMF].{1,2}[ILM].{0,4}K	0.001196
LIG_WD40_WDR5_VDV_2	SSASL	3-7 [A]	Fungi-specific variant of the WDR5-binding motif that binds to a cleft between blades 5 and 6 of the WD40 repeat domain of WDR5, opposite of the Win motif-binding site, to mediate assembly of histone modification complexes.	nucleus,	[EDSTY].{0,4}[VIPLA][TSDEKR][ILVA]	0.04678
	SASL	4-7 [A]		histone methyltransferase complex
	TSEPRA	39-44 [A]
	SEPRA	40-44 [A]
	EPRA	41-44 [A]
	SSLRA	97-101 [A]
	SLRA	98-101 [A]
	ELGLAPSA	138-145 [A]
	ENAKL	214-218 [A]
	ENSALTA	248-254 [A]
	SALTA	250-254 [A]
MOD_CK1_1	SSASLET	3-9 [A]	CK1 phosphorylation site	cytosol,	S..([ST])...	0.01704
	SLETMVP	6-12 [A]		nucleus
	SPATSKT	21-27 [A]
	SALTAER	250-256 [A]
MOD_CK2_1	TLLSYSE	87-93 [A]	Casein kinase 2 (CK2) phosphorylation site	protein kinase CK2 complex,	...([ST])..E	0.01457
				nucleus,
				cytosol
MOD_Cter_Amidation	QGKK	59-62 [A]	Peptide C-terminal amidation	extracellular,	(.)G[RK][RK]	0.001155
				secretory granule
MOD_GlcNHglycan	SSAS	3-6 [A]	Glycosaminoglycan attachment site	extracellular,	[ED]{0,3}.(S)[GA].	0.01792
	ASGL	123-126 [A]		Golgi apparatus
	PSAL	143-146 [A]
	ASGS	165-168 [A]
	LSGH	186-189 [A]
	PSGL	192-195 [A]
	ENSAL	248-252 [A]
	NSAL	249-252 [A]
	GSAD	268-271 [A]
	PSAK	448-451 [A]
MOD_GSK3_1	AGASPATS	18-25 [A]	GSK3 phosphorylation recognition site	cytosol,	...([ST])...[ST]	0.02679
	TSKTLAFS	24-31 [A]		nucleus
	YPPSELLS	180-187 [A]
MOD_N-GLC_2	NLC	65-67 [A]	Atipical motif for N-glycosylation site. Examples are Human CD69, which is uniquely glycosylated at typical (Asn-X-Ser/Thr) and atypical (Asn-X-Cys) motifs, beta protein C	extracellular,	(N)[^P]C	0.0002973
				Golgi apparatus,
				endoplasmic reticulum
MOD_NEK2_1	MASSAS	1-6 [A]	NEK2 phosphorylation motif with preferred Phe, Leu or Met in the -3 position to compensate for less favorable residues in the +1 and +2 position.	centrosome,	[FLM][^P][^P]([ST])[^DEP][^DE]	0.009798
	LWKSSL	94-99 [A]		Ndc80 complex,
	LCKTNC	126-131 [A]		condensed nuclear chromosome outer kinetochore,
	LDSTAY	175-180 [A]		cytosol,
	LTRTVQ	453-458 [A]		nucleus
MOD_NEK2_2	WKSSLR	95-100 [A]	NEK2 phosphorylation motif with specific set of residues in the +1 and +2 position to compensate for less favorable residues in the -3 position.	centrosome,	[WYPCAG][^P][^P]([ST])[IFCVML][KRHYF]	0.001295
	ASGSLY	165-170 [A]		Ndc80 complex,
				condensed nuclear chromosome outer kinetochore,
				cytosol,
				nucleus
MOD_PIKK_1	ADGSQGK	55-61 [A]	(ST)Q motif which is phosphorylated by PIKK family members.	nucleus,	...([ST])Q..	0.00923
				cytosol
MOD_Plk_1	LDSTAYP	175-181 [A]	Ser/Thr residue phosphorylated by the Plk1 kinase	centralspindlin complex,	.[DNE][^PG][ST](([FYILMVW]..)|([^PEDGKN][FWYLIVM]).)	0.007674
	KENSALT	247-253 [A]		nucleus,
				spindle,
				gamma-tubulin complex,
				midbody,
				cytosol,
				kinetochore,
				spindle midzone,
				nuclear condensin complex,
				cleavage furrow,
				nucleoplasm,
				microtubule organizing center
MOD_Plk_4	SLETMVP	6-12 [A]	Ser/Thr residue phosphorylated by Plk4	nucleus,	..[^IRFW]([ST])[ILMVFWY][ILMVFWY].	0.006019
	PSKTLLS	84-90 [A]		cytosol,
	ASGSLYY	165-171 [A]		SCF ubiquitin ligase complex,
				cleavage furrow,
				centriole,
				gamma-tubulin ring complex,
				centriolar satellite,
				pericentriolar material
MOD_ProDKin_1	AGASPAT	18-24 [A]	Proline-Directed Kinase (e.g. MAPK) phosphorylation site in higher eukaryotes.	cytosol,	...([ST])P..	0.01543
	NLCSPLP	65-71 [A]		nucleus
MOD_SUMO_rev_2	SADGKP	269-274 [A]	Inverted version of SUMOylation motif recognized for modification by SUMO-1	PML body,	[SDE].{0,5}[DE].(K).{0,1}[AIFLMPSTV]	0.0128
				nucleus
TRG_ENDOCYTIC_2	YSEL	91-94 [A]	Tyrosine-based sorting signal responsible for the interaction with mu subunit of AP (Adaptor Protein) complex	plasma membrane,	Y..[LMVIF]	0.002587
				clathrin-coated endocytic vesicle,
				cytosol
